# CRISPR-SID: identifying EZH2 as a druggable target for desmoid tumors via *in vivo* dependency mapping

**DOI:** 10.1101/595769

**Authors:** Thomas Naert, Dieter Tulkens, Tom Van Nieuwenhuysen, Joanna Przybyl, Suzan Demuynck, Matt van de Rijn, Mushriq Al Jazrawe, Benjamin Alman, Paul J. Coucke, Kim De Leeneer, Christian Vanhove, Savvas N. Savvides, David Creytens, Kris Vleminckx

## Abstract

Cancer precision medicine implies identification of tumor-specific vulnerabilities associated with defined oncogenic pathways. Desmoid tumors are soft-tissue neoplasms strictly driven by Wnt signaling network hyperactivation. Despite this clearly defined genetic etiology and the strict and unique implication of the Wnt/β-catenin pathway, no specific molecular targets for these tumors have been identified. To address this caveat, we developed fast and semi-high throughput genetic *Xenopus tropicalis* desmoid tumor models to identify and characterize novel drug targets. We used multiplexed CRISPR/Cas9 genome editing in these models to simultaneously target a tumor suppressor gene (*apc*) and candidate dependency genes. Our methodology CRISPR/Cas9 Selection mediated Identification of Dependencies (CRISPR-SID) uses calculated deviations between experimentally observed gene editing outcomes and deep-learning-predicted double strand break repair patterns, to identify genes under negative selection during tumorigenesis. This revealed *EZH2* and *SUZ12*, both encoding polycomb repressive complex 2 components, and the transcription factor *CREB3L1*, as genetic dependencies for desmoid tumors. *In vivo* EZH2 inhibition by Tazemetostat induced partial regression of established autochthonous tumors. *In vitro* models of patient desmoid tumor cells revealed a direct effect of Tazemetostat on Wnt pathway activity. CRISPR-SID represents a potent novel approach for *in vivo* mapping of tumor vulnerabilities and drug target identification.

**Significance Statement:** CRISPR-SID was established in the diploid frog *Xenopus tropicalis* for *in vivo* elucidation of cancer cell vulnerabilities. CRISPR-SID uses deep learning predictions and binomial theory to identify genes under positive or negative selection during autochthonous tumor development. Using CRISPR-SID in a genetic model for desmoid tumors, treatment-recalcitrant mesenchymal tumors driven by hyper-activation of the Wnt signaling pathway, we identified *EZH2* and *SUZ12*, both encoding critical components of the polycomb repressive complex 2, as dependency genes for desmoid. Finally, we demonstrate the promise of EZH2 inhibition as a novel therapeutic strategy for desmoid tumors. With the simplicity of CRISPR sgRNA multiplexing in *Xenopus* embryos the CRISPR-SID method may be applicable to reveal vulnerabilities in other tumor types.
