## Supplemental Table S2 for "CRISPR-SID: identifying EZH2 as a druggable target for desmoid tumors via *in vivo* dependency mapping"

### Sheet: Table S2
Supplementary Table S2: Results of differential expression analysis and gene set enrichment analysis of the genes upregulated in DTF compared to other fibrotic lesions
(DFSP - dermatofibrosarcoma protuberans, SFT - solitary fibrous tumors, FDR - false detection rate)
		Profiling by microarrays (West at el, 2015)		Profiling by 3SEQ (Guo et al, 2013)
No.	Gene name	Fold change in DTF vs. DFSP and SFT	FDR	Fold change in DTF vs. fibrotic lesions	FDR	Selected gene families and signaling pathways
1	ODZ2	5.643	0	2.938	0
2	PAX1	4.825	0	2.821	0	Transcription factor
3	LRRN1	4.774	0	3.821	0
4	ALPK2	4.404	0	3.184	0.00306	Protein kinase
5	TSPAN13	4.364	0	2.652	0
6	RCN1	4.179	0	2.632	0.00057
7	GLIS3	4.135	0	3.08	0
8	LRRC17	4.103	0	2.552	0
9	BRE	3.954	0	3.322	0
10	KBTBD11	3.943	0	3.638	0
11	NRG1	3.867	0	4.159	0	Cytokine / growth factor
12	ALDH1L2	3.812	0	2.371	0.00063	CREB3L1_human_tf_ARCHS4_coexpression
13	ANO4	3.767	0	3.837	0.00035
14	HN1	3.748	0	3.121	0.00085
15	GOLM1	3.723	0	2.693	0
16	LRRC15	3.723	0	2.243	0	CREB3L1_human_tf_ARCHS4_coexpression
17	CTHRC1	3.717	0	2.98	0	Wnt signaling, CREB3L1_human_tf_ARCHS4_coexpression
18	FABP5	3.675	0	2.133	0
19	OSTC	3.666	0	2.522	0
20	AHR	3.604	0	2.515	0.00114	Transcription factor
21	LGR4	3.597	0	3.775	0
22	ADAMTS12	3.559	0	2.442	0.00095	CREB3L1_human_tf_ARCHS4_coexpression
23	PMEPA1	3.543	0	3.244	0
24	GUCY1A3	3.477	0	2.245	0.00035
25	RHOD	3.441	0	2.733	0.00114
26	THBS2	3.424	0	2.827	0	CREB3L1_human_tf_ARCHS4_coexpression
27	DLG1	3.423	0	2.078	0
28	MEGF6	3.403	0	3.259	0
29	MSRB3	3.374	0	2.4	0.00021
30	COL1A2	3.372	0	2.941	0	CREB3L1_human_tf_ARCHS4_coexpression
31	ARL4C	3.345	0	3.23	0
32	GPX8	3.345	0	2.995	0.00021	CREB3L1_human_tf_ARCHS4_coexpression
33	TMEM130	3.339	0	2.951	0
34	CSRP2	3.32	0	2.643	0	Transcription factor
35	MGC16121	3.314	0	3.051	0.00454
36	ALDH18A1	3.305	0	3.539	0
37	ITGB5	3.283	0	3.171	0	CREB3L1_human_tf_ARCHS4_coexpression
38	TIAM2	3.28	0	2.753	0.00739
39	FAM38B	3.277	0	3.536	0
40	MPZL1	3.273	0	2.525	0
41	ATP10A	3.27	0	2.762	0
42	ENAH	3.269	0	2.36	0
43	VSNL1	3.266	0	2.961	0
44	MN1	3.251	0	2.107	0.00021	Oncogene
45	THY1	3.25	0	3.145	0	Cell differentiation marker, CREB3L1_human_tf_ARCHS4_coexpression
46	SYTL2	3.248	0	2.213	0.00315
47	MMP11	3.194	0	3.758	0
48	COL10A1	3.18	0	2.18	0
49	RCAN2	3.179	0	3.65	0
50	PTK7	3.175	0	3.522	0	Protein kinase, CREB3L1_human_tf_ARCHS4_coexpression
51	FOSL2	3.175	0	2.489	0	Transcription factor
52	P4HA2	3.172	0	3.042	0	CREB3L1_human_tf_ARCHS4_coexpression
53	GJA1	3.149	0	3.08	0
54	FKBP11	3.13	0	2.146	0
55	PDGFRL	3.123	0	3.302	0	Cytokine / growth factor
56	UBE2J1	3.123	0	2.402	0.00332
57	ZDHHC9	3.12	0	2.354	0.00423
58	AMPH	3.1	0	2.86	0
59	GREM1	3.094	0	2.856	0.00021	Cytokine / growth factor, CREB3L1_human_tf_ARCHS4_coexpression
60	MAFB	3.086	0	3.633	0	Oncogene, transcription factor
61	C1QTNF6	3.078	0	2.107	0
62	TAGLN	3.071	0	2.716	0	CREB3L1_human_tf_ARCHS4_coexpression
63	VKORC1	3.064	0	2.363	0.00366
64	FZD2	3.054	0	3.184	0	Wnt signaling, CREB3L1_human_tf_ARCHS4_coexpression
65	SDC1	3.048	0	3.409	0	Cell differentiation marker
66	INHBA	3.047	0	2.355	0	Cytokine / growth factor, CREB3L1_human_tf_ARCHS4_coexpression
67	COL5A1	3.025	0	3.757	0	CREB3L1_human_tf_ARCHS4_coexpression
68	PTGER3	3.025	0	2.94	0.00222
69	NT5DC2	3.018	0	3.381	0
70	LEPREL4	3.016	0	3.217	0
71	SERPINH1	3.013	0	3.733	0	CREB3L1_human_tf_ARCHS4_coexpression
72	FARP1	2.996	0	2.806	0
73	DAG1	2.989	0	2.295	0.00211
74	TANC2	2.947	0	3.365	0
75	COPZ2	2.946	0	2.97	0	CREB3L1_human_tf_ARCHS4_coexpression
76	LRRC61	2.921	0	2.237	0
77	PDLIM7	2.918	0	2.735	0	CREB3L1_human_tf_ARCHS4_coexpression
78	GALNT1	2.908	0	2.251	0.00101
79	ADAM12	2.903	0	3.834	0
80	CREB3L1	2.901	0	3.204	0	Transcription factor
81	TMTC4	2.901	0	2.761	0
82	YKT6	2.892	0	2.777	0
83	PRDX4	2.888	0	2.152	0
84	SLC22A23	2.887	0	2.111	0
85	SPARC	2.877	0	3.465	0	CREB3L1_human_tf_ARCHS4_coexpression
86	RRBP1	2.847	0	2.523	0	CREB3L1_human_tf_ARCHS4_coexpression
87	FBN1	2.84	0	3.398	0.00021	CREB3L1_human_tf_ARCHS4_coexpression
88	ANGPTL2	2.838	0	2.261	0	CREB3L1_human_tf_ARCHS4_coexpression
89	TMEM45A	2.827	0	3.113	0
90	NBL1	2.818	0	3.91	0	CREB3L1_human_tf_ARCHS4_coexpression
91	PPPDE1	2.816	0	2.023	0.00253
92	LASP1	2.809	0	2.626	0.00293	Oncogene, CREB3L1_human_tf_ARCHS4_coexpression
93	RAP2B	2.807	0.00032	2.162	0.00021
94	COL5A2	2.804	0	3.212	0	CREB3L1_human_tf_ARCHS4_coexpression
95	CRISPLD2	2.784	0	3.361	0
96	POSTN	2.755	0	2.888	0
97	TMED2	2.744	0.00032	2.209	0
98	NUAK1	2.743	0	3.183	0	Protein kinase
99	MARCKS	2.743	0	2.268	0
100	CTNNB1	2.742	0	2.342	0.00074	Oncogene, transcription factor, Wnt signaling
101	TMEFF1	2.738	0	2.774	0.00035
102	PXDN	2.734	0	2.875	0.00239	CREB3L1_human_tf_ARCHS4_coexpression
103	KDELR1	2.723	0.00059	2.142	0.00135	CREB3L1_human_tf_ARCHS4_coexpression
104	FKBP9	2.722	0	3.163	0	CREB3L1_human_tf_ARCHS4_coexpression
105	LOX	2.714	0	2.773	0	CREB3L1_human_tf_ARCHS4_coexpression
106	KDELR2	2.712	0.00032	3.054	0	CREB3L1_human_tf_ARCHS4_coexpression
107	FAM189A1	2.705	0.00036	4.165	0
108	TNFRSF19	2.685	0	3.082	0
109	CYP27A1	2.679	0	3.346	0
110	CH25H	2.669	0	2.735	0.00119
111	PLIN3	2.669	0.00059	2.163	0.00635
112	MAGED4B	2.659	0	2.38	0.00145
113	ADAMTS1	2.658	0	3.138	0.00021	CREB3L1_human_tf_ARCHS4_coexpression
114	SRPRB	2.639	0.00059	2.578	0.00035
115	GOLT1B	2.638	0.00036	2.015	0.00301
116	NPTX2	2.629	0	2.877	0
117	CDR2	2.625	0.00032	2.613	0.00049	Transcription factor
118	RPGRIP1L	2.62	0.00036	2.707	0.00364
119	SULF1	2.605	0	3.452	0	CREB3L1_human_tf_ARCHS4_coexpression
120	OST4	2.602	0.00036	3.145	0.00049
121	CAPN2	2.598	0.00036	2.36	0.00246	CREB3L1_human_tf_ARCHS4_coexpression
122	CNN2	2.597	0	3.311	0
123	PYCR1	2.588	0.00032	3.419	0
124	PRKAB2	2.586	0.00059	2.569	0.0023
125	S100A10	2.581	0	2.037	0
126	COL1A1	2.577	0	3.546	0	Oncogene, CREB3L1_human_tf_ARCHS4_coexpression
127	ARHGAP1	2.556	0	2.384	0
128	DSG2	2.546	0	2.559	0.00035
129	ADRA2A	2.544	0.00032	2.209	0.00035
130	RUNX2	2.541	0.00032	2.305	0.00114	Transcription factor
131	SHB	2.536	0.00032	3.009	0
132	DHDDS	2.535	0.00204	3.172	0.00493
133	SSR3	2.528	0.00036	2.539	0
134	CAPZB	2.515	0.00036	3.334	0
135	FAM198B	2.51	0.00059	2.429	0.00021
136	ACTN4	2.504	0.00036	3.1	0.00107	CREB3L1_human_tf_ARCHS4_coexpression
137	FNTB	2.502	0.00059	2.665	0.00049
138	FAM114A1	2.498	0.00059	2.547	0.00148	CREB3L1_human_tf_ARCHS4_coexpression
139	HEY2	2.474	0.00032	3.587	0	Transcription factor
140	ADAMTS9	2.469	0	2.695	0
141	FN1	2.46	0	2.752	0	CREB3L1_human_tf_ARCHS4_coexpression
142	TMEM2	2.46	0.00032	2.333	0.00161
143	SPON1	2.447	0	2.802	0
144	PDXDC1	2.447	0.00102	2.09	0.00068
145	NOV	2.445	0.00036	2.349	0	Cytokine / growth factor
146	COLEC12	2.437	0	2.702	0
147	ADAMTS14	2.435	0.00032	3.007	0
148	TMTC2	2.43	0	2.182	0.00021
149	DST	2.422	0.00102	2.041	0
150	CD55	2.42	0.00036	2.099	0	Cell differentiation marker
151	FZD1	2.416	0.00032	3.56	0	Wnt signaling
152	KAL1	2.414	0.00036	3.286	0
153	PLOD2	2.413	0	2.49	0.00161
154	PLXNA2	2.412	0.00032	3.012	0.00021
155	RAB2A	2.412	0.00102	2.276	0.0023
156	BASP1	2.41	0	2.856	0
157	GALNT5	2.407	0	2.718	0	CREB3L1_human_tf_ARCHS4_coexpression
158	PARVA	2.405	0	2.67	0	CREB3L1_human_tf_ARCHS4_coexpression
159	FLNC	2.403	0.00036	2.722	0	CREB3L1_human_tf_ARCHS4_coexpression
160	HDLBP	2.396	0.00102	2.561	0.00114	CREB3L1_human_tf_ARCHS4_coexpression
161	LRRC32	2.394	0.00036	3.875	0	CREB3L1_human_tf_ARCHS4_coexpression
162	BAG2	2.394	0	2.547	0
163	ABCC4	2.394	0.00102	2.116	0.00454
164	CDK2AP1	2.383	0.00032	2.982	0
165	TPM2	2.379	0.00102	2.551	0	CREB3L1_human_tf_ARCHS4_coexpression
166	TGFB1I1	2.374	0.00036	2.661	0	Transcription factor, CREB3L1_human_tf_ARCHS4_coexpression
167	STK17B	2.372	0.00036	3.091	0	Protein kinase
168	SRPX2	2.363	0.00032	2.28	0.00049
169	FZD6	2.362	0	2.159	0.00063	Wnt signaling
170	TUBA1A	2.348	0.00036	2.166	0
171	GALNT10	2.343	0.00036	2.417	0	CREB3L1_human_tf_ARCHS4_coexpression
172	ERLEC1	2.333	0.00393	2.14	0.00035
173	LEPRE1	2.322	0.00059	2.739	0
174	COL3A1	2.318	0.00032	3.462	0	CREB3L1_human_tf_ARCHS4_coexpression
175	LOC100129034	2.316	0	2.383	0.00114
176	GARS	2.314	0.00102	2.304	0.00401
177	STT3A	2.311	0.00204	3.033	0.00366
178	ARSB	2.309	0	2.504	0.00035
179	DPYSL3	2.3	0.00032	2.99	0
180	PPIC	2.293	0.00059	2.55	0
181	PTPRD	2.289	0	2.296	0
182	FBXO10	2.279	0.00204	2.618	0.00021
183	RHOBTB1	2.278	0	2.664	0.0038
184	GLIPR2	2.277	0.00032	3.267	0
185	IMPDH1	2.274	0.00204	3.146	0.00021
186	COL6A2	2.267	0	2.421	0	CREB3L1_human_tf_ARCHS4_coexpression
187	ARFGAP3	2.265	0.00204	2.295	0.00569
188	ZNF521	2.252	0	2.976	0	Oncogene
189	RALGPS2	2.252	0.00102	2.832	0.00369
190	SLC35B2	2.244	0.00204	2.783	0.00021
191	CHPF2	2.234	0.00102	2.92	0.00035
192	CALD1	2.232	0.00036	2.191	0	CREB3L1_human_tf_ARCHS4_coexpression
193	NDFIP2	2.231	0.00204	2.022	0.00101
194	ID1	2.229	0	2.547	0.00021	Transcription factor
195	CHST10	2.227	0.00204	3.644	0
196	GORASP2	2.223	0.00393	2.205	0
197	TIMP2	2.219	0	2.322	0	CREB3L1_human_tf_ARCHS4_coexpression
198	TLN1	2.213	0.00036	2.707	0.00857
199	EYA2	2.198	0	2.049	0.00161	Transcription factor
200	NEK6	2.178	0.00059	2.996	0	Protein kinase
201	CXCL14	2.177	0.00059	3.386	0	Cytokine / growth factor
202	SPIN1	2.177	0.00204	2.053	0.00035
203	MYOF	2.175	0.00102	2.265	0	CREB3L1_human_tf_ARCHS4_coexpression
204	CDH11	2.173	0	2.752	0	Oncogene, CREB3L1_human_tf_ARCHS4_coexpression
205	GPC6	2.166	0.00036	2.923	0.00021
206	ZIC1	2.161	0.00059	2.619	0	Transcription factor
207	PLOD1	2.159	0.00102	3.301	0	CREB3L1_human_tf_ARCHS4_coexpression
208	CACNA1C	2.159	0.00059	2.254	0.00123
209	VCAN	2.155	0	2.778	0
210	TNFRSF12A	2.154	0.00036	2.073	0	Cell differentiation marker, CREB3L1_human_tf_ARCHS4_coexpression
211	VEGFB	2.15	0.00102	2.092	0.00021	Cytokine / growth factor
212	CALB2	2.148	0.00102	4.127	0
213	CMIP	2.147	0.00102	2.02	0
214	TLL2	2.134	0.00059	3.586	0
215	ID3	2.134	0	3.042	0	Transcription factor
216	LPHN2	2.126	0	2.647	0.00376
217	PAPSS2	2.12	0.00204	2.5	0
218	CNN3	2.112	0.00102	2.006	0
219	ARFGAP1	2.11	0.00393	3.18	0
220	GAS1	2.11	0.00102	2.911	0.00063
221	CCIN	2.108	0.00393	2.639	0
222	OAT	2.104	0.00204	2.383	0.00021
223	LPPR2	2.102	0.00393	2.789	0
224	PRDX5	2.101	0.00102	2.542	0.00819
225	SCUBE2	2.098	0	3.603	0.00021
226	C10orf26	2.082	0.00036	3.393	0.00021
227	SEC16B	2.081	0.00102	2.159	0.007
228	RHOA	2.08	0.00102	2.125	0.00218	Wnt signaling
229	STC2	2.076	0.00102	3.586	0	Cytokine / growth factor, CREB3L1_human_tf_ARCHS4_coexpression
230	NET1	2.076	0.00102	2.523	0
231	SLC39A1	2.072	0.00059	2.397	0.00049
232	ZCCHC24	2.071	0	3.423	0	CREB3L1_human_tf_ARCHS4_coexpression
233	PACS1	2.07	0.00102	3.126	0
234	FSTL1	2.07	0	2.435	0	CREB3L1_human_tf_ARCHS4_coexpression
235	SPATS2L	2.067	0	2.522	0
236	PDZRN3	2.064	0	2.169	0
237	FKBP14	2.036	0.00204	2.186	0.00758
238	HS3ST3A1	2.03	0	2.887	0.00164
239	HDGFRP3	2.029	0	2.061	0.0047	Cytokine / growth factor
240	TMSB10	2.028	0.00059	3.042	0
241	ELN	2.028	0	2.791	0	Oncogene, CREB3L1_human_tf_ARCHS4_coexpression
242	FNDC5	2.022	0.00102	3.055	0.00049
243	TGFB2	2.022	0.00102	2.368	0	Cytokine / growth factor
244	IRX3	2.018	0	2.149	0.00715	Transcription factor
245	C5orf13	2.017	0	2.131	0
246	PRR5L	2.014	0.00204	2.011	0.00857
247	TUBB	2.011	0.00036	2.573	0.00021
248	FAP	2.008	0	3.38	0
249	SNX29	2.005	0.00059	2.639	0.00021
250	DERL1	2.004	0.00204	3.07	0
251	PFN1	2	0.00102	2.761	0.00049
