## Supplemental Table S3 for "CRISPR-SID: identifying EZH2 as a druggable target for desmoid tumors via *in vivo* dependency mapping"

### Sheet: Sheet1
Supplementary Table S3: Compiling a list of potential DTF genetic dependencies
			Druggability - DGIdb - Cotte et al; 10.1093/nar/gkx1143
	Multiclass differential expression analysis (See Table S2)	Inference from literature	search_term	match_term	match_type	category	sources
hmmr	Not differentially expressed	Tolg et al; 10.1038/sj.onc.1206811	HMMR	HMMR	Definite	CELL SURFACE	GO
			HMMR	HMMR	Definite	TUMOR SUPPRESSOR	GO
			HMMR	HMMR	Definite	DRUGGABLE GENOME	HingoraniCasas
adam12	Differentially expressed	Colombo et al; 10.1002/path.2951	ADAM12	ADAM12	Definite	PROTEASE	dGene|GuideToPharmacologyGenes|GO
			ADAM12	ADAM12	Definite	DRUGGABLE GENOME	dGene|RussLampel|HingoraniCasas
			ADAM12	ADAM12	Definite	NEUTRAL ZINC METALLOPEPTIDASE	GuideToPharmacologyGenes|GO
wisp-1	Not differentially expressed	Skubitz et al; 10.1016/j.lab.2003.10.002	WISP1	WISP1	Definite	DRUGGABLE GENOME	HingoraniCasas
fap-α	Differentially expressed	Misemer et al; 10.1002/cam4.160	FAP	FAP	Definite	PROTEASE	dGene|GuideToPharmacologyGenes|GO|HopkinsGroom
			FAP	FAP	Definite	DRUGGABLE GENOME	dGene|HingoraniCasas|RussLampel|HopkinsGroom
			FAP	FAP	Definite	CELL SURFACE	GO
			FAP	FAP	Definite	TUMOR SUPPRESSOR	GO
			FAP	FAP	Definite	NEUTRAL ZINC METALLOPEPTIDASE	GO
mdk	Not differentially expressed	Colombo et al; 10.1002/path.2951 | Kim et al. 10.3892/ol.2016.4129	MDK	MDK	Definite	DRUG RESISTANCE	GO
			MDK	MDK	Definite	GROWTH FACTOR	GO
			MDK	MDK	Definite	DRUGGABLE GENOME	HingoraniCasas
nuak1	Differentially expressed	Port et al; 10.1158/2159-8290.CD-17-0533	NUAK1	NUAK1	Definite	DRUGGABLE GENOME	RussLampel|HingoraniCasas|HopkinsGroom|dGene
			NUAK1	NUAK1	Definite	SERINE THREONINE KINASE	GuideToPharmacologyGenes|GO|dGene
			NUAK1	NUAK1	Definite	KINASE	GuideToPharmacologyGenes|GO|HopkinsGroom
			NUAK1	NUAK1	Definite	PROTEIN PHOSPHATASE	GO
lox	Differentially expressed	Wang et al; 10.3390/ijms18010062	LOX	LOX	Definite	DRUG RESISTANCE	GO
			LOX	LOX	Definite	DRUGGABLE GENOME	HingoraniCasas
pycr1	Differentially expressed	Reversade et al; 10.1038/ng.413	No Match found
creb3l1	Differentially expressed	Chen et al; 10.1371/journal.pone.0108528	No Match found - However Literature shows inhibition of CREB3L1 by serine protesease inhibitors - Feng et al; 10.1038/s41467-017-01052-y
pclaf	Not differentially expressed	Jung et al; 10.1016/j.molcel.2013.08.028	PCLAF	PCLAF	Definite	TUMOR SUPPRESSOR	GO
			PCLAF	PCLAF	Definite	DNA REPAIR	GO
ezh2	Not differentially expressed	Jung et al; 10.1016/j.molcel.2013.08.028	EZH2	EZH2	Definite	METHYL TRANSFERASE	GuideToPharmacologyGenes|BaderLabGenes
			EZH2	EZH2	Definite	CLINICALLY ACTIONABLE	FoundationOneGenes|MskImpact
			EZH2	EZH2	Definite	SERINE THREONINE KINASE	GO
			EZH2	EZH2	Definite	KINASE	GO
			EZH2	EZH2	Definite	TUMOR SUPPRESSOR	GO
			EZH2	EZH2	Definite	HISTONE MODIFICATION	GO
