## Supplemental Table S6 for "CRISPR-SID: identifying EZH2 as a druggable target for desmoid tumors via *in vivo* dependency mapping"

### Sheet: Home
Supplementary Table S6: Statistical Analyses
Legend
Sheet	Analysis
a	Spearman correlations between experimental and inDelphi predicted in-frame/frameshift ratios for gRNA
b	Binomial analysis for desmoid tumors occuring in apc/ezh2_V659 double crispants
c	Tumor size analysis Tazemetostat treatments in apc crispants

### Sheet: Sheet a
Supplementary Table 6: Statistical Analyses
Sheet a: Spearman correlations between experimental and inDelphi predicted in-frame/frameshift ratios for gRNA
ezh2_S692
INDEL	inDelphi	Experimental
ins1	17.5053	17.6627
del1	7.02611	6.21004
del2	10.6585	8.80602		CORR:
del3	8.13619	7.66863		PEARSON	0.928	p<0.001
del4	5.92267	5.5357		SPEARMAN	0.819	p<0.001
del5	4.11349	2.12915
del6	0.966672	0.591494
del7	0.565965	8.1381
del8	8.31059	5.84143
del9	5.15102	1.37645
del10	0.153772	0.216603
del11	0.666059	0.0622626
del12	4.92799	4.20694
del13	9.20261	11.0031
del14	2.63154	2.82964
del15	0.64872	1.28183
del16	0.673655	1.0552
del17	0.955596	0.0273393
del18	6.85973	6.41391
del19	0.999944	2.83021
del20	0.443422	1.29539
del21	0.348435	0.0311313
del22	0.0447622	0
del23	0.00558416	0
del24	0.0911597	0.191375
del25	1.63697	2.70954
del26	0.138652	0
del27	0.0662842	0
del28	0.0329972	0.0311313
del29	0.0654945	0
del30	0.617325	0.583917
del31	0.10802	0
del32	0.132278	0.0273393
del33	0.0149443	0
del34	0.00923425	0
del35	0.0490715	0
del36	0.0290896	0
del37	0.0215761	0
del38	0.00716649	0
del39	0.00468725	0.359248
del40	0.00695605	0
del41	0.00700586	0
del42	0.00864295	0.226271
del43	0.00604164	0
del44	0.0091921	0
del45	0.0038041	0
del46	0.0111144	0
del47	0.00393079	0.164036
del48	1.07786e-05	0
del49	8.39435e-06	0
del50	6.53752e-06	0
del51	5.09143e-06	0
del52	3.96521e-06	0
del53	3.08811e-06	0
del54	2.40502e-06	0
del55	1.87303e-06	0
del56	1.45872e-06	0
del57	1.02245e-06	0.0933939
del58	0	0
del59	0	0
creb3l1
INDEL	inDelphi	Experimental
ins1	17.9014	4.54588
del1	6.02568	7.67531
del2	9.44798	14.7655
del3	7.2169	7.58507
del4	8.16771	9.96074
del5	5.93299	5.32875		CORR:
del6	4.34941	3.30847		PEARSON	0.786	p<0.001
del7	13.4939	26.7805		SPEARMAN	0.807	p<0.001
del8	9.34678	4.89954
del9	8.02042	6.46124
del10	1.42695	0.0694091
del11	0.603593	0
del12	3.38522	1.52329
del13	0.651016	0
del14	0.26862	0.344926
del15	0.209123	0
del16	0.953843	0.223137
del17	0.344622	0.251029
del18	0.666147	0.223137
del19	0.0768936	0
del20	0.272495	3.06256
del21	0.206904	0.0694091
del22	0.0987277	0
del23	0.128716	0
del24	0.0794349	0
del25	0.144259	0
del26	0.114808	0
del27	0.0288786	0
del28	0.13266	0.277636
del29	0.0650763	0
del30	0.0302533	0
del31	0.0392024	2.64443
del32	0.0211658	0
del33	0.0142907	0
del34	0.0401678	0
del35	0.0132704	0
del36	0.00583939	0
del37	0.0201068	0
del38	0.0128562	0
del39	0.00226895	0
del40	0.0216455	0
del41	0.00346516	0
del42	0.00208562	0
del43	0.00876423	0
del44	0.00188993	0
del45	0.000622054	0
del46	0.000916823	0
del47	1.18693e-05	0
del48	9.24383e-06	0
del49	7.1991e-06	0
del50	5.60666e-06	0
del51	4.36647e-06	0
del52	3.40061e-06	0
del53	2.6484e-06	0
del54	2.06258e-06	0
del55	1.60634e-06	0
del56	1.25102e-06	0
del57	9.74292e-07	0
del58	7.58779e-07	0
del59	5.90938e-07	0
Suz12
INDEL	inDelphi	Experimental
ins1	17.8803	0.121135
del1	5.03513	10.0297
del2	3.8967	3.02607
del3	6.03053	5.30403
del4	1.97504	4.70561
del5	4.95768	2.15976		CORR:
del6	5.01084	2.60526		Pearson	0.331	p= 0.107
del7	3.76852	20.456		Spearman	0.381	p=0.060
del8	25.9757	12.0655
del9	6.05179	11.0637
del10	1.73347	8.27873
del11	0.925772	0.393688
del12	2.52161	0.165763
del13	1.05518
del14	1.32701
del15	0.649773	4.15492
del16	2.62873
del17	1.0969	0.787376
del18	0.777408	1.75024
del19	2.96054	0.192827
del20	0.513082	6.96625
del21	0.177332
del22	0.785326	0.589622
del23	0.243708	0.421129
del24	0.863062	0.121135
del25	0.191028
del26	0.233687
del27	0.0639288
del28	0.0823102
del29	0.0843884
del30	0.232123	1.87144
del31	0.0540235
del32	0.0320366
del33	0.023228
del34	0.0327954
del35	0.0361501
del36	0.00655868
del37	0.0326199	0.24227
del38	0.00816684
del39	0.00553679
del40	0.00331896
del41	0.00420145
del42	0.00977142
del43	0.00662878
del44	0.00388387	2.36213
del45	0.00386279
del46	0.001476
del47	0.00127588
del48	0.000951239
del49	0.00144854
del50	0.00154291
del51	0.000504554
del52	0.000289599	0.165763
del53	0.000393832
del54	0.000121176
del55	8.49775e-05
del56	0
del57	0
del58	0
del59	0

### Sheet: Sheet b
Supplementary Table 5: Statistical Analyses
Sheet b - Binomial analysis for desmoid tumors occuring in apc/ezh2_V659 double crispants
Efficiency	Mutagenesis efficiency for ezh2_V659 is 0.069 (6 readpairs with indel(s) versus 81 readpairs without indel(s))
CRISPR/Cas9 RNPs were injected in one vegetal-dorsal blastomere of an 8-cell X. tropicalis embryo
Back-calculated efficiency in tissue lineage (efficiency x8)						0.552
Chance of editing ezh2 allele				p= 0,552
Chance of bi-allelic editing in both ezh2 alleles				p= 0,552 * 0,552 = 0,3047
Thirteen tumors without biallelic editing in ezh2 allele				n = 13
				x = 0
				Chance of observation			p < 0,01

### Sheet: Sheet c
Supplementary Table 5: Statistical Analyses
Sheet c - Tumor size analysis Tazemetostat treatments in apc crispants
Table Analyzed	Two-way ANOVA with RM by columns
Two-way RM ANOVA	Matching: Stacked
Alpha	0.05
Source of Variation	% of total variation	P value	P value summary	Significant?
Interaction	18.01	0.0113	*	Yes
Time	10.01	0.0473	*	Yes
Column Factor	18.01	0.0113	*	Yes
Subjects (matching)	29.63	0.5	ns	No
ANOVA table	SS	DF	MS	F (DFn, DFd)	P value
Interaction	1418	1	1418	F (1, 14) = 8,508	P = 0,0113
Time	788	1	788	F (1, 14) = 4,728	P = 0,0473
Column Factor	1418	1	1418	F (1, 14) = 8,508	P = 0,0113
Subjects (matching)	2333	14	166.7	F (14, 14) = 1,000	P = 0,5000
Residual	2333	14	166.7
Number of missing values	0
