## Supplemental Table S7 for "CRISPR-SID: identifying EZH2 as a druggable target for desmoid tumors via *in vivo* dependency mapping"

### Sheet: Sheet1
Supplementary Table S7: Sequences guide RNAs and oligos and CRISPR/Cas9 injection setups
Table S7A
guide RNA genomic target sites and oligos used for cloning-free generation
	Genomic Target Site	Oligo
apc	TGTATGGTGTACTGAAGAAC	5'-GAATTAATACGACTCACTATAgGTTCTTCAGTACACCATACAGTTTTAGAGCTAGAAATAGC-3'
adam12	GAGAGTGGTGAAAGGATCTTGGG	5'-GAAATTAATACGACTCACTATAGGGAGTGGTGAAAGGATCTTGTTTTAGAGCTAGAAATAGC-3'
hmmr	AGAGGTAGCCTTGAAGGTTTCGG	5'-GAAATTAATACGACTCACTATAGGAGGTAGCCTTGAAGGTTTGTTTTAGAGCTAGAAATAGC-3'
wisp1	GATACGTGTGATACTCACAA	5'-GAATTAATACGACTCACTATAGGATACGTGTGATACTCACAAGTTTTAGAGCTAGAAATAGC-3'
lox	GCCCTGACGCCTCTCCTGTGCGG	5'-GAAATTAATACGACTCACTATAGGCCTGACGCCTCTCCTGTGGTTTTAGAGCTAGAAATAGC-3'
creb3l1	TGACTACTTGGTGGGGTGAGAGG	5'-GAATTAATACGACTCACTATAGGACTACTTGGTGGGGTGAGGTTTTAGAGCTAGAAATAGC-3'
fap-α	CGTGGCTCCAGTCTCCAATTGGG	5'-GAATTAATACGACTCACTATAGGTGGCTCCAGTCTCCAATTGTTTTAGAGCTAGAAATAGC-3'
pycr1	GAGTGTAGGCTTCTGCACTGAGG	5'-GAAATTAATACGACTCACTATAGGGTGTAGGCTTCTGCACTGGTTTTAGAGCTAGAAATAGC-3'
nuak	GAGACGAAGACTGAGTGAAAGGG	5'-GAATTAATACGACTCACTATAGGGACGAAGACTGAGTGAAAGTTTTAGAGCTAGAAATAGC-3'
mdk	AGACTGCGGAGCAGGAACTCGGG	5'-GAAATTAATACGACTCACTATAGGACTGCGGAGCAGGAACTCGTTTTAGAGCTAGAAATAGC-3'
ezh2_S692	AGCAGTTTGGATTCACAGAATGG	5'-GAAATTAATACGACTCACTATAGGCAGTTTGGATTCACAGAAGTTTTAGAGCTAGAAATAGC-3'
pclaf_S8	GCGCACTAAGGCCGATTCCG	5'-GAATTAATACGACTCACTATAGGCGCACTAAGGCCGATTCCGGTTTTAGAGCTAGAAATAGC-3'
pclaf_G10	TGACGAGGCAGAAGAGCCCG	5'-GAAATTAATACGACTCACTATAGGACGAGGCAGAAGAGCCCGGTTTTAGAGCTAGAAATAGC-3'
suz12	GAGGGAGAGACTCGGAGTTGCGG	5'-GAAATTAATACGACTCACTATAGGGGGAGAGACTCGGAGTTGGTTTTAGAGCTAGAAATAGC-3'
ezh2_V659	TGAAGCTGATCGAAGAGGAAAGG	5'-GAAATTAATACGACTCACTATAGGAAGCTGATCGAAGAGGAAGTTTTAGAGCTAGAAATAGC-3'
ezh2_R49	GACCGGTGTGTTGGCGTAAG	5'-GAAATtaatacgactcactataGGCCGGTGTGTTGGCGTAAGgttttagagctagaaATAGC-3'
tp53	GAAGAGCTTGTTGAGGTCGGTGG	5'-GAAATtaatacgactcactataGGAGAGCTTGTTGAGGTCGGgttttagagctagaaATAGC-3'
Constant reverse oligo	na	5'-AAAAGCACCGACTCGGTGCCACTTTTTCAAGTTGATAACGGACTAGCCTTATTTTAACTTGCTATTTCTAGCTCTAAAAC-3'
Table S7B
Genotyping primers for CRISPR/Cas9 target sites.
Xt_apc-F1	5'-CATCCTAACTCTGCCCAA-3'
Xt_apc-R1	5'-ATAATGTTCTGGTGGGCT-3'
Xt_apc-F2	5'-GCGGAAGATGAGATTGAAGGA-3'
Xt_apc-R2	5'-ATGGACTGTTTGAGGAGGTG-3'
Xt_wisp1-F	5'-AGAACACCACTACAATGTCAC-3'
Xt_wisp1-R	5'-CATACACCCACTTCGTACC-3'
Xt_hmmr-F	5'-TTTCTAAACCCGTGATTGCT-3'
Xt_hmmr-R	5'-AATTACCTTGCTTTGTTCCGAC-3'
Xt_adam12-F	5'-TATAGGGCGTATGGCGAG-3'
Xt_adam12-R	5'-GTAAGGTATGACTCAAACACCA-3'
Xt_lox-F	5'-TATACAGCCTACTGAGCCAC-3'
Xt_lox-R	5'-CATTCTGAAAGTACCTAGTGCC-3'
Xt_creb3l1-F	5'-GGCAGTAAATTGGGACATCGG-3'
Xt_creb3l1-R	5'-CCATGAGTAAACATCAGCGG-3'
Xt_fap-F	5'-GGTCTTAGCAGAGTAAACACCA-3'
Xt_fap-R	5'-GTATCTACCTCTCATCTTGCTG-3'
Xt_pycr1-F	5'-GCTTAACTGTATTTCAGCGTC-3'
Xt_pycr1-R	5'-TGAGAAGGTAATAATGAGGCAC-3'
Xt_nuak1-F	5'-CCTCTAGGCATCTTGTATCTG-3'
Xt_nuak1-R	5'-GCTGTTCCCAGAATACATAACC-3'
Xt_mdk-F	5'-AATTCCTTATCCCTCTGTGCC-3'
Xt_mdk-R	5'-ATGGCTTATTTGCCCTTCAG-3'
Xt_ezh2_S692-F	5'-GTGCCAACTAATCTCTAAATGG-3'
Xt_ezh2_S692-R	5'-ACACGCTCTACTTTAAACAGG-3'
Xt_ezh2_V659-F	5'-AAGCCTACTCCAGTTTGATCC-3'
Xt_ezh2_V659-R	5'-CCCTTTAATAATTGCAGACCCT-3'
Xt_paf-F	5'-CTACAAGGATACGCAATTACAC-3'
Xt_paf-R	5'-GCCAAACAACTATCTAACCTCC-3'
Xt_suz12-R	5'-TATTTGCAGAGACTTCCTCCA-3'
Xt_suz12-R	5'-CCAGTACCACACTTCCTCAC-3'
Table S7C
CRISPR/Cas9 injection set-ups
Setup (gRNA 1 + gRNA 2)	Delivery methodology	gRNA 1 (pg)	gRNA 2 (pg)	gRNA 3 (pg)	Cas9 protein (pg)
apc injection in Wnt reporter
apc	0,5 nL - vegetal/dorsal - both blastomeres
gRNA efficiency test injections
adam12	1 nL - bilateral	250	0	0	800
hmmr	1 nL - unilateral	250	0	0	800
wisp1	1 nL - bilateral	250	0	0	800
creb3l1	1 nL - unilateral	250	0	0	800
fap-α	1 nL - unilateral	250	0	0	800
pycr1	1 nL - unilateral	250	0	0	800
nuak	1 nL - unilateral	250	0	0	800
mdk	1 nL - unilateral	250	0	0	800
pclaf	1 nL - unilateral	250	0	0	800
suz12	1 nL - unilateral	250	0	0	800
ezh2_V659	1 nL - unilateral	250	0	0	800
Efficiencies multiplex genome editing
apc+creb3l1	0,5 nL - vegetal/dorsal	125	125	0	400
apc+pycr1	0,5 nL - vegetal/dorsal	125	125	0	400
apc+hmmr	0,5 nL - vegetal/dorsal	125	125	0	400
apc+lox	0,5 nL - vegetal/dorsal	125	125	0	400
apc+wisp1	0,5 nL - vegetal/dorsal	125	125	0	400
apc+adam12	0,5 nL - vegetal/dorsal	125	125	0	400
apc+nuak1	0,5 nL - vegetal/dorsal	125	125	0	400
apc+fap-α	0,5 nL - vegetal/dorsal	125	125	0	400
apc+mdk	0,5 nL - vegetal/dorsal	125	125	0	400
apc+suz12	0,5 nL - vegetal/dorsal	125	125	0	400
apc+pclaf	0,5 nL - vegetal/dorsal	125	125	0	400
apc+ezh2_V659	0,5 nL - vegetal/dorsal	125	125	0	400
apc+ezh2_S692	0,5 nL - vegetal/dorsal	125	125	0	400
Table S7D
List of primers and sequences used for qRT-PCR experiments
Primer name	Primer sequence
axin2 F	5’-GAATTCCTCCTTATCGTGTGGG-3’
axin2 R	5’-GGGAAATGAGGTAGAGACACTCTG-3’
col1a1 F	5’-AGCCCTGGTGAAAATGGAGC-3’
col1a1 R	5’-ACGAGCACCAGCAGGG-3’
col1a2 F	5’-AAGAAGGTCCTGTCGGCCTC-3’
col1a2 R	5’-TTGGGTCCAGGGAATCCAATG-3’
creb3L1 F	5’-TGGAGTGTCTAGAAAAGAAGGTGG-3’
creb3L1 R	5’-GCAGGGTCCTGTTGGCAT-3’
tgfb2 F	5’-GCTCTGTGGGTACCTTGATGC-3’
tgfb2 R	5’-AAGCATTCTTCTCCATTGCTGAGAC-3’
actb F	5’-CTGGAACGGTGAAGGTGACA-3’
actb R	5’-AAGGGACTTCCTGTAACAATGCA -3’
B2m F	5’-TGCTGTCTCCATGTTTGATGTATCT -3’
B2m R	5’-TCTCTGCTCCCCACCTCTAAGT -3’
Gapd F	5’-TGCACCACCAACTGCTTAGC -3’
Gapd R	5’-GGCATGGACTGTGGTCATGAG -3’
